# Zebrafish model of *tcn2* deletion reveals new molecular insights into the role of vitamin B12 in embryonic development

**DOI:** 10.1101/2023.10.14.562325

**Authors:** Ajay Deepak Verma, Suraj S Nongmaithem, Challapalli Mounika, Swetha Ramachandran, Anushri Umesh, Giriraj Ratan Chandak

## Abstract

Vitamin B12 (B12) is one of the key co-factors in One-Carbon Metabolism pathway, and its dysregulation is associated with various clinical conditions including congenital malformations, neural tube defects, and low birthweight, etc. However, the underlying molecular mechanism is scarcely studied. This study investigated the role of B12 in early embryonic development by generating a knockout of transcobalamin 2 (*tcn2*), a B12 transporter in zebrafish.

We generated *tcn2*^-/-^ zebrafish by creating premature stop codons in exon 7 and confirmed by qRT-PCR and immunoblotting. Phenotypic changes were captured, growth and survival assays were conducted at different developmental stages. B12 supplementation assay was conducted by rearing *tcn2*^-/-^ embryos in embryo-medium containing 10 µM cyanocobalamin. RNA-sequencing data was generated in triplicates in embryos at 1-cell and 24 hpf stages, with and without B12 supplementation. Genes with log_2_FC ≥ 0.6 and adjusted p-value ≤ 0.01 were considered differentially expressed genes (DEGs) and proceeded for functional annotation and enrichment analysis.

The F1 *tcn2^-/-^* embryos grew normally. However, the F2 *tcn2^-/-^* embryos remained unhatched, showed delayed somitogenesis, curved or deformed tails, abnormal yolk extension, pericardial and yolk sac edema, etc. and ∼70% were dead by 4 dpf. The abnormalities were partially ameliorated by B12 supplementation throughout developmental stages. Transcriptome analysis identified DEGs enriched in pathways including spliceosome, ribosome biogenesis, branched-chain amino acid degradation, lysosome, iron homeostasis, metabolic and immune response pathways, etc. We observed dysregulated expression of many genes with epigenetic functions including *sfswap*, *ctcf*, *mettl3*, *alkbh5*, and *hdac*, *etc.,* in the 1-cell *tcn2*^-/-^ embryos. Notably, B12 supplementation restored expression of many DEGs indicating a potential role of B12 in transcriptional regulation during embryonic development.

Our study delineates the importance of B12 during embryonic development and provides interesting insights into the molecular mechanisms underlying the observed phenotypic changes.
