## Supplemental Table 1 for "Zebrafish model of *tcn2* deletion reveals new molecular insights into the role of vitamin B12 in embryonic development"

### Sheet: S1
				Supplementary Table S1. Oligonucleotides used in the study
				SNo.	Name	Sequence (5'-3')	Length	Purpose
				1	Zf tcn2 gRNA1 FP	TAGGGAACATACCATAATCCAA	22	gRNA cloning
				2	Zf tcn2 gRNA1 RP	AAACTTGGATTATGGTATGTTC	22
				3	Zf tcn2 gRNA2 FP	TAGGGATGCTGCCATTGGATTA	22
				4	Zf tcn2 gRNA2 RP	AAACTAATCCAATGGCAGCATG	22
				5	Zf tcn2 7ex seq FP	TAGGCCTTGTTGGCTATGGGA	21	Amplification and Sequencing
				6	Zf tcn2 7ex seq RP	GATAGGACTGCTGGTATAG	19
				7	Zf tcn2 7 OF	ATACAAATGCCTGTACCGCATG	22
				8	Zf tcn2 7 OR	ACTGTGAGCTTGACTGCACC	20
				9	Zf tcn2 KO screen FP	CTTTAAGGGGAGATATCAG	19
				10	Zf tcn2 KO screen RP	TGGTATAGGGCAGGCAGAA	19
				11	Zf slc25a10b FP	ACCCGCTGGACCTGATCAAG	20	Transcript analysis
				12	Zf slc25a10b RP	GTAAAGTGCCAGAAAGCCGTCG	22
				13	Zf sirt7 FP	GACGCTGTGATGGCTCTGTTG	21
				14	Zf sirt7 RP	TGACTCTTCTGCTCTTGCGGAC	22
				15	Zf mtrr FP	TGGCTGGTCGATCACGTCTC	20
				16	Zf mtrr RP	TCGGATGGTAAGTGGAAGGTGC	22
				17	Zf pfkma FP	ACCATCACCACGACCTGTGAC	21
				18	Zf pfkma RP	ATCAGCTCCGGCAGAGAGAC	20
				19	Zf rbm28 FP	AAGGGGTCCGCATCATTGAG	20
				20	Zf rbm28 RP	TTGTTGAGGTGACGTAGGGC	20
				21	Zf acbd3 FP	TCTTCTGGGAGTTTGCCACC	20
				22	Zf acbd3 RP	GCACGCTGACTGAAGCATTT	20
				23	Zf ube2m FP	CCTCGAGCCCAATCCTGAAG	20
				24	Zf ube2m FP	GGACGTTCTGCTCGAAGAGT	20
				25	Zf elovl7a FP	GCTTGGGCACATTTCATGCT	20
				26	Zf elovl7a RP	TCTGAAAGGAAGGGCCCAGA	20
				27	Zf cpe FP	GACCAGAACCGCAACTCACT	20
				28	Zf cpe RP	GTCGTGGTCGATTCCCTCAA	20
				29	Zf tuba 1 FP	CCTGCTGGGAACTGTATTGT	20
				30	Zf tuba 1 RP	TCAATGAGTTCCTTGCCAAT	20
				31	Zf elf1a FP	CTTCTCAGGCTGACTGTGC	19
				32	Zf elf1a RP	CCGCTAGCATTACCCTCC	18
				33	Zf vtg FP	AAGGCAGCATATGACACGGG	20
				34	Zf vtg RP	AGCAACTGGCAGAGGAATCT	20
				35	Zf tpm3 FP	TGAGACCCGTGCAGAGTTTG	20
				36	Zf tpm3 RP	GCTCAGGGTCTGGTCCAAAG	20
				37	Zf apoa1b FP	TCACTCACCTCGACGACACC	20
				38	Zf apoa1b RP	GTGGCATCCATCACCTGAGAG	20
				39	Zf ctsba FP	TTGATGCTAGAGAGCAGTGGC	21
				40	Zf ctsba RP	TACTCGATCAGAAATGGCCTCA	22
				41	Zf hbbe3 FP	CACACGCATGAGGAGTGAGT	20
				42	Zf hbbe3 RP	ATTGCCTTCTGAGGGCTGAC	20
