## Supplemental Table 2 for "Zebrafish model of *tcn2* deletion reveals new molecular insights into the role of vitamin B12 in embryonic development"

### Sheet: S2A-Data Quality 
Supplementary Table S2A: Quality of sequence reads after processing by FastP tool
S.No.	Sample	Duplication %	After_filtering_q30_rate	Total bases	GC content % after filtering	Surviving %	adapter %
1	Z1	3.79026	0.948579	9404114670	0.476931	96.8661	81.6859
2	Z2	1.56892	0.952961	8034638112	0.493095	96.9563	93.4148
3	Z3	3.54879	0.947941	9195571248	0.481529	96.8924	81.2576
4	Z4	6.56233	0.948738	12130239156	0.469405	96.5884	82.0164
5	Z5	5.02015	0.947074	9795163856	0.476159	96.6824	80.327
6	Z6	4.22012	0.950077	10093099664	0.487569	96.8106	84.5039
7	Z7	3.82642	0.948443	11251398912	0.471233	96.583	79.9406
8	Z8	2.61436	0.948334	9938223566	0.472227	96.6654	79.3602
9	Z9	2.79361	0.949939	8553516364	0.471233	97.0184	85.7392
10	Z10	4.82961	0.951796	10023044045	0.465116	96.8529	85.3369
11	Z11	4.2127	0.949063	9343025624	0.467833	96.9497	87.5201
12	Z12	3.76932	0.948838	10848765274	0.46818	96.8239	83.3666
13	Z13	5.48721	0.948797	11683922422	0.465729	96.6061	81.233
14	Z14	5.1412	0.946471	11287024315	0.474366	97.4276	92.1138
15	Z15	4.81086	0.948957	11336574179	0.467985	96.6727	80.7723

### Sheet: S2B-Sequence Read Statistics
Supplementary Table S2B: Summary statistics of RNA sequencing reads
	1-cell stage embryos						24 hpf embryos
	Wt			tcn2 KO			Wt			tcn2 KO (B12 supplemented)			tcn2 KO
	z1	z2	z3	z4	z5	z6	z7	z8	z9	z10	z11	z12	z13	z14	z15
Number of input reads	50715493	58432587	48571330	64650442	51006857	58121135	61930078	54115609	50358752	57123600	54072336	60623788	62160679	68168653	60241841
Average input read length	195	144	199	197	202	182	191	193	178	184	182	188	198	174	198
Uniquely mapped reads number	39980499	28762121	39248414	50645790	40174614	38078792	47122497	41350551	37261458	41662647	40344830	45687123	48327784	50714279	45758341
Uniquely mapped reads %	0.7883	0.4922	0.8081	0.7834	0.7876	0.6552	0.7609	0.7641	0.7399	0.7293	0.7461	0.7536	0.7775	0.744	0.7596
Average mapped length	182.59	144.24	185.59	184.63	188.63	176.46	180.47	185.14	169.04	173.79	170.52	177.42	185.64	161.69	185.47
Number of reads mapped to multiple loci	2559774	11843879	2134832	3757599	3153118	8305630	3684531	3606208	2984182	4342875	3359927	4057879	3590843	4377216	4618059
% of reads mapped to multiple loci	0.0505	0.2027	0.044	0.0581	0.0618	0.1429	0.0595	0.0666	0.0593	0.076	0.0621	0.0669	0.0578	0.0642	0.0767
Number of reads mapped to too many loci	313835	2537740	237023	521485	446194	1441517	391868	391747	305056	498550	353941	433774	367655	526749	528563
% of reads mapped to too many loci	0.0062	0.0434	0.0049	0.0081	0.0087	0.0248	0.0063	0.0072	0.0061	0.0087	0.0065	0.0072	0.0059	0.0077	0.0088
Number of reads unmapped: too short	7816247	15252406	6907905	9674455	7188915	10253643	10561026	8611184	9677798	10470165	9863089	10274801	9670498	12356245	9118225
% of reads unmapped: too short	0.1541	0.261	0.1422	0.1496	0.1409	0.1764	0.1705	0.1591	0.1922	0.1833	0.1824	0.1695	0.1556	0.1813	0.1514
Number of reads unmapped: other	45138	36441	43156	51113	44016	41553	170156	155919	130258	149363	150549	170211	203899	194164	218653
% of reads unmapped: other	0.0009	0.0006	0.0009	0.0008	0.0009	0.0007	0.0027	0.0029	0.0026	0.0026	0.0028	0.0028	0.0033	0.0028	0.0036
