## Supplemental Table 5 for "Zebrafish model of *tcn2* deletion reveals new molecular insights into the role of vitamin B12 in embryonic development"

### Sheet: S5
Supplementary Table 5: 85 DEGs in zebrafish KO embryos (1-cell stage) with human orthologs known to have role in epigenetics
S.No.	1-cell Ko/wt DEGs	mean expression	log2FC	HGNC_symbol	HGNC_name	Function	Target	Specific_target
1	sfswap	2007.75	-8.58385	SFSWAP	Splicing factor, suppressor of white-apricot homolog (Splicing factor, arginine/serine-rich 8) (Suppressor of white apricot protein homolog)	RNA modification	RNA	mRNA
2	sirt6	72.36	-4.9281	SIRT6	sirtuin 6	Histone modification erase	histone	H3K9ac, H3K56ac
3	sirt7	337.682	-4.13425	SIRT7	sirtuin 7	Histone modification erase	histone	H3K18ac
4	rai1	154.567	-3.78952	RAI1	retinoic acid induced 1	Chromatin remodeling	chromatin	#
5	eya2	149.749	-3.02777	EYA2	EYA transcriptional coactivator and phosphatase 2	Histone modification erase	histone	H2AXT142
6	smarca2	4812.47	-2.75841	SMARCA2	SWI/SNF related, matrix associated, actin dependent regulator of chromatin, subfamily a, member 2	Histone modification read, TF	histone, DNA	H3, DNA motif
7	hdac5	35.968	-2.506	HDAC5	histone deacetylase 5	Histone modification erase	histone	H2AKac, H2BKac, H3Kac, H4Kac
8	sfmbt2	18.3926	-1.98003	SFMBT2	Scm-like with four mbt domains 2	Histone modification read, Polycomb group (PcG) protein, TF	histone, DNA	H3K9me2, H3K9me3, H3K27me3, H4K20me2, H4K20me3
9	cul2	1022.08	-1.97841	CUL2	cullin 2	Chromatin remodeling cofactor	chromatin	HP1 (Heterochromatin protein 1)
10	rcor3	812.465	-1.8171	RCOR3	REST corepressor 3	Histone modification erase cofactor	histone	#
11	mbnl3	52.0964	-1.7248	MBNL3	Muscleblind-like protein 3 (Cys3His CCG1-required protein) (Muscleblind-like X-linked protein) (Protein HCHCR)	RNA modification	RNA	mRNA
12	rps6ka5	52.8264	-1.67596	RPS6KA5	ribosomal protein S6 kinase, 90kDa, polypeptide 5	Histone modification write	histone	H2AS1, H3S10, H3S28
13	kat2b	144.111	-1.61376	KAT2B	K(lysine) acetyltransferase 2B	Histone modification write	histone	#
14	bcor	1683.76	-1.56959	BCOR	BCL6 corepressor	Polycomb group (PcG) protein	#	#
15	celf4	48.5573	-1.45996	CELF4	CUGBP Elav-like family member 4 (CELF-4) (Bruno-like protein 4) (CUG-BP- and ETR-3-like factor 4) (RNA-binding protein BRUNOL-4)	RNA modification	RNA	mRNA
16	hmg20b	2090.12	-1.4322	HMG20B	high mobility group 20B	Chromatin remodeling	DNA	#
17	scmh1	150.414	-1.38754	SCMH1	sex comb on midleg homolog 1 (Drosophila)	Polycomb group (PcG) protein	#	#
18	CTBP1	1204.82	-1.34536	CTBP1	C-terminal binding protein 1	Chromatin remodeling	chromatin	#
19	prkag1	1176.62	-1.31252	PRKAG1	protein kinase, AMP-activated, gamma 1 non-catalytic subunit	Histone modification write cofactor	histone	#
20	tet3	89.9714	-1.29768	TET3	tet methylcytosine dioxygenase 3	DNA modification	DNA	mC
21	prdm13	80.677	-1.27795	PRDM13	PR domain containing 13	Histone modification write	histone	#
22	chd9	114.545	-1.16936	CHD9	chromodomain helicase DNA binding protein 9	Chromatin remodeling	DNA	#
23	wsb2	528.471	-1.14371	WSB2	WD repeat and SOCS box containing 2	Histone modification write	histone	#
24	prdm5	307.223	-1.13442	PRDM5	PR domain containing 5	Histone modification write	histone	H3K9
25	pdp1	7679.74	-1.09873	PDP1	pyruvate dehyrogenase phosphatase catalytic subunit 1	Histone modification read	histone, DNA	H4K20me3
26	nsun6	370.113	-1.07354	NSUN6	NOP2/Sun RNA methyltransferase 6	RNA modification	RNA	C of mRNA
27	nfyc	12496.8	-1.06581	NFYC	nuclear transcription factor Y, gamma	Histone modification	histone	#
28	bard1	607.268	-1.03149	BARD1	BRCA1 associated RING domain 1	Histone modification write	histone	H2AX, H2A, H2B, H3, H4
29	phf13	371.416	-1.0092	PHF13	PHD finger protein 13	Histone modification read	histone	H3K4me3
30	arid1b	460.872	-0.980831	ARID1B	AT rich interactive domain 1B (SWI1-like)	Histone modification write	histone, DNA	H2BK120, DNA motif
31	usp49	97.941	-0.977857	USP49	ubiquitin specific peptidase 49	Histone modification erase	histone	H2Bub
32	ncoa2	1422.6	-0.967614	NCOA2	nuclear receptor coactivator 2	Chromatin remodeling cofactor	chromatin	#
33	kat2a	3732.86	-0.945798	KAT2A	K(lysine) acetyltransferase 2A	Histone modification write	histone	#
34	foxp4	124.556	-0.92802	FOXP4	forkhead box P4	TF	histone, DNA	DNA motif
35	znf711	1761.41	-0.779682	ZNF711	zinc finger protein 711	Histone modification erase cofactor	histone	#
36	banp	422.205	-0.727944	BANP	BTG3 associated nuclear protein	Histone modification write	histone	H3K9, H4K8
37	atxn7l3	302.709	-0.713571	ATXN7L3	ataxin 7-like 3	Histone modification erase cofactor	histone	#
38	hdac8	6696.33	-0.712168	HDAC8	histone deacetylase 8	Histone modification erase	histone	H2AKac, H2BKac, H3Kac, H4Kac
39	setd2	18135	-0.657803	SETD2	SET domain containing 2	Histone modification write	histone	H3K36me2
40	hspa1b	246.267	-0.65247	HSPA1B	heat shock protein family A (Hsp70) member 1B	Histone modification write cofactor	Protein	HDAC
41	hmgn2	402.681	-0.629685	HMGN2	high mobility group nucleosomal binding domain 2	Chromatin remodeling	histone	H1
42	usp3	862.993	-0.601443	USP3	ubiquitin specific peptidase 3	Histone modification write	histone	H2Aub, H2Bub
43	chaf1a	25894.4	0.603253	CHAF1A	chromatin assembly factor 1, subunit A (p150)	Chromatin remodeling	histone	H3, H4
44	rnf8	7249.25	0.607029	RNF8	ring finger protein 8, E3 ubiquitin protein ligase	Histone modification write	histone	H2AK63, H2AXK63, H2AK48, H2AXK48
45	mettl3	4585.83	0.611816	METTL3	methyltransferase like 3	RNA modification	RNA	A of mRNA
46	mrgbp	1422.28	0.621087	MRGBP	MRG/MORF4L binding protein	Histone modification write cofactor	histone	#
47	clns1a	3306.26	0.632252	CLNS1A	chloride channel, nucleotide-sensitive, 1A	Histone modification write cofactor	#	#
48	brd9	3185.55	0.63356	BRD9	bromodomain containing 9	Histone modification read	histone	H3
49	paf1	3906.09	0.643767	PAF1	Paf1, RNA polymerase II associated factor, homolog (S. cerevisiae)	Histone modification write cofactor	histone	H2, H3
50	ube2h	13344.5	0.650117	UBE2H	ubiquitin-conjugating enzyme E2H	Histone modification write	histone	H2A, H2B
51	ube2t	3398.41	0.662238	UBE2T	ubiquitin-conjugating enzyme E2T (putative)	Histone modification write	histone	#
52	pbk	1250.76	0.668839	PBK	PDZ binding kinase	Histone modification write	histone	H3S10
53	morf4l1	2874.28	0.695465	MORF4L1	mortality factor 4 like 1	Histone modification read	histone	H4
54	actr8	1040.38	0.697768	ACTR8	ARP8 actin-related protein 8 homolog (yeast)	Histone modification read	histone	#
55	ppp2ca	894.682	0.714341	PPP2CA	protein phosphatase 2, catalytic subunit, alpha isozyme	Histone modification write	histone	H2AX
56	znf217	8139.66	0.724299	ZNF217	zinc finger protein 217	Histone modification erase cofactor, TF	DNA	#
57	rnf40	1426.48	0.751581	RNF40	ring finger protein 40, E3 ubiquitin protein ligase	Histone modification write cofactor	histone	H2BK121
58	scml4	838.792	0.791964	SCML4	sex comb on midleg-like 4 (Drosophila)	Polycomb group (PcG) protein	#	#
59	dpf2	844.274	0.814046	DPF2	D4, zinc and double PHD fingers family 2	Chromatin remodeling	histone, DNA	#
60	alkbh5	617.476	0.814161	ALKBH5	alkB homolog 5, RNA demethylase	RNA modification	RNA	m6A of mRNA
61	hells	13630.1	0.817387	HELLS	helicase, lymphoid-specific	Chromatin remodeling	chromatin	#
62	yeats4	1927.67	0.832182	YEATS4	YEATS domain containing 4	Histone modification write cofactor	histone	#
63	nbn	1427.49	0.905353	NBN	nibrin	Chromatin remodeling	histone	H2AX
64	trub2	1831	0.906873	TRUB2	Mitochondrial mRNA pseudouridine synthase TRUB2 (EC 5.4.99.-)	RNA modification	RNA	mt--mRNA
65	ino80	11698.3	0.922036	INO80	INO80 complex subunit	Chromatin remodeling	DNA	#
66	ntmt1	623.14	1.15475	NTMT1	N-terminal Xaa-Pro-Lys N-methyltransferase 1	Histone modification writer	protein	CENP-A, CENP-B, RCC1
67	setd3	4118.38	1.1947	SETD3	SET domain containing 3	Histone modification write	histone	H3K36
68	exosc6	2104.96	1.25543	EXOSC6	exosome component 6	Scaffold protein, RNA modification	RNA	#
69	rsrc1	3154.61	1.26069	RSRC1	Serine/Arginine-related protein 53 (SRrp53) (Arginine/serine-rich coiled-coil protein 1)	RNA modification	RNA	mRNA
70	pbrm1	148.56	1.26683	PBRM1	polybromo 1	Histone modification read	histone	H3
71	actr3b	49.0857	1.2734	ACTR3B	ARP3 actin-related protein 3 homolog B (yeast)	Chromatin remodeling	histone	H2A, H3, H4
72	prmt2	785.456	1.27514	PRMT2	protein arginine methyltransferase 2	Histone modification write	histone	H4
73	parp3	839.731	1.28237	PARP3	poly (ADP-ribose) polymerase family, member 3	Polycomb group (PcG) protein	#	#
74	sirt2	195.612	1.31744	SIRT2	sirtuin 2	Histone modification erase, Histone modification write cofactor	histone	H3K18ac, H3K56ac, H4K16ac, H4K20me1
75	usp36	3854.72	1.37327	USP36	ubiquitin specific peptidase 36	Histone modification write cofactor	histone	H2Bub
76	ncoa3	10872.8	1.50753	NCOA3	nuclear receptor coactivator 3	Histone modification write	histone	#
77	ercc6	95.5562	1.63671	ERCC6	excision repair cross-complementation group 6	Chromatin remodeling	chromatin	#
78	usp16	2261.69	1.84841	USP16	ubiquitin specific peptidase 16	Histone modification erase	histone	H2Aub
79	ss18l2	196.223	1.90853	SS18L2	synovial sarcoma translocation gene on chromosome 18-like 2	Chromatin remodeling	chromatin	#
80	eya1	92.319	2.24567	EYA1	EYA transcriptional coactivator and phosphatase 1	Histone modification erase	histone	H2AXT142
81	bptf	599.185	2.35836	BPTF	bromodomain PHD finger transcription factor	Chromatin remodeling	chromatin	#
82	znf532	51.5591	3.02308	ZNF532	zinc finger protein 532	Histone modification erase cofactor	histone	#
83	rbm11	85.4098	3.4706	RBM11	Splicing regulator RBM11 (RNA-binding motif protein 11)	RNA modification	RNA	mRNA
84	ctcf	108.661	4.26978	CTCF	CCCTC-binding factor (zinc finger protein)	Chromatin remodeling, TF	DNA	DNA motif
85	ino80e	81.4094	4.65749	INO80E	INO80 complex subunit E	Chromatin remodeling cofactor	chromatin	#
